# A Trio of Ubiquitin Ligases Sequentially Drive Ubiquitylation and Autophagic Degradation of Dysfunctional Yeast Proteasomes

**DOI:** 10.1101/2021.05.12.443936

**Authors:** Richard S. Marshall, Richard D. Vierstra

## Abstract

As central effectors of ubiquitin (Ub)-mediated proteolysis, proteasomes are regulated at multiple levels, including degradation of unwanted or dysfunctional particles via autophagy (termed proteaphagy). In yeast, inactive proteasomes are exported from the nucleus, sequestered into cytoplasmic aggresomes via the Hsp42 chaperone, extensively ubiquitylated, and then tethered to the expanding phagophore by the autophagy receptor Cue5. Here, we demonstrate the need for ubiquitylation driven by the trio of Ub ligases (E3s) San1, Rsp5 and Hul5, which, together with their corresponding E2s, work sequentially to promote nuclear export and Cue5 recognition. Whereas San1 functions prior to nuclear export, Rsp5 and Hul5 likely decorate aggresome-localized proteasomes in concert. Ultimately, topologically complex Ub chain(s) containing both K48 and K63 Ub-Ub linkages are assembled, mainly on the regulatory particle, to generate autophagy-competent substrates. As San1, Rsp5, Hul5, Hsp42, and Cue5 also participate in general proteostasis, proteaphagy likely engages an essential mechanism for eliminating inactive/misfolded proteins.

**HIGHLIGHTS:**

- Ubiquitylation is essential for the autophagic turnover of dysfunctional proteasomes.
- The San1, Rsp5 and Hul5 E3s act sequentially to drive proteaphagy.
- The E2s Ubc1, Ubc4 and Ubc5 are collectively required.
- Both K48- and K63-mediated Ub-Ub linkages are assembled for efficient proteaphagy.
