## Supplementary material for "A Trio of Ubiquitin Ligases Sequentially Drive Ubiquitylation and Autophagic Degradation of Dysfunctional Yeast Proteasomes": Table S2

### Sheet: Sheet1
Marshall and Vierstra, 2021. A trio of ubiquitin ligases sequentially drive ubiquitylation and autophagic degradation of dysfunctional yeast proteasomes.
Table S2: Accession Numbers of Genes and Proteins Used in This Study; Related to STAR Methods.
Gene Name	Accession numbera
AMN1	YBR158W
APC11	YDL008W
ASI1	YMR119W
ASI3	YNL008C
ASR1	YPR093C
ATG7	YHR171W
BRE1	YDL074C
CDC4	YFL009W
CDC20	YGL116W
CDC34/UBC3	YDR054C
CDC53	YDL132W
CDH1	YGL003C
COS111	YBR203W
CUE5	YOR042W
CUL3	YGR003W
DAS1	YJL149W
DIA2	YOR080W
DMA1	YHR115C
DMA2	YNL116W
DOA10/SSM4	YIL030C
ELA1	YNL230C
ELC1	YPL046C
ETP1	YHL010C
FAP1	YNL023C
FAR1	YJL157C
FYV10	YIL097W
GRR1	YJR090C
HEL1	YKR017C
HEL2	YDR266C
HHT1	YBR010W
HRD1	YOL013C
HRT3	YLR097C
HSP42	YDR171W
HUL4	YJR036C
HUL5	YGL141W
IRC20	YLR247C
ITT1	YML068W
LTN1/RKR1	YMR247C
MAG2	YLR427W
MDM30	YLR368W
MET30	YIL046W
MFB1	YDR219C
MMS2	YGL087C
MOT2/NOT4	YER068W
NAM7	YMR080C
PEP3/VPS18	YLR148W
PEP5/VPS11	YMR231W
PEX2	YJL210W
PEX10	YDR265W
PEX12	YMR026C
PIB1	YDR313C
PRE1	YER012W
PRE4	YFR050C
PRE10	YOR362C
PSH1	YOL054W
RAD5	YLR032W
RAD7	YJR052W
RAD16	YBR114W
RAD18	YCR066W
RAV1	YJR033C
RCY1	YJL204C
RMD5	YDR255C
ROY1	YMR258C
RPN4	YDL020C
RPN5	YDL147W
RPN8	YOR261C
RPN11	YFR004W
RSP5	YER125W
RTC1	YOL138C
RTT101	YJL047C
SAF1	YBR280C
SAN1	YDR143C
SKP1	YDR328C
SKP2	YNL311C
SLX5	YDL013W
SLX8	YER116C
SNT2	YGL131C
STE5	YDR103W
STP22/VPS23	YCL008C
TOM1	YDR457W
TUL1	YKL034W
UBA1	YKL210W
UBC1	YDR177W
UBC2/RAD6	YGL058W
UBC4	YBR082C
UBC5	YDR059C
UBC6	YER100W
UBC7	YMR022W
UBC8	YEL012W
UBC10/PEX4	YGR133W
UBC11	YOR339C
UBC12	YLR306W
UBC13	YDR092W
UBR1	YGR184C
UBR2	YLR024C
UCC1	YLR224W
UFD2	YDL190C
UFD4	YKL010C
UFO1	YML088W
ULS1	YOR191W
UPF1	YDR306C
VPS8	YAL002W
YBR062C	YBR062C
YDR131C	YDR131C
YDR306C	YDR306C
YLR352W	YLR352W
aAccession numbers were obtained from the Saccharomyces Genome database (www.yeastgenome.org).
