## Supplementary material for "A Trio of Ubiquitin Ligases Sequentially Drive Ubiquitylation and Autophagic Degradation of Dysfunctional Yeast Proteasomes": Table S3

### Sheet: Sheet1
Marshall and Vierstra, 2021. A trio of ubiquitin ligases sequentially drive ubiquitylation and autophagic degradation of dysfunctional yeast proteasomes.
Table S3: Oligonucleotide Primers Used in This Study; Related to STAR Methods.
Primer Name	Sequence (5ʹ to 3ʹ)	Comment
MAT LP	AGTCACATCAAGATCGTTTATGG	For genotyping the MAT locus
MATa RP	ACTCCACTTCAAGTAAGAGTTTG
MATα RP	GCACGGAATATGGGACTACTTCG
Δerg6 LP	CAAGAATAAAATAATAATATAGTAGGCAGCATAAGCACATACGATTTAGGTGACAC	Generates PCR product to delete ERG6 by homologous recombination
Δerg6 RP	GTGCGCTTTATTTGAATCTTATTGATCTAGTGAATAATACGACTCACTATAGGGAG
ERG6 LP	CTTGGCGGTAGACACACTCA	For genotyping ERG6 locus
ERG6 RP	TTCGGCATCTTTATCGGTTC	For detecting presence of ERG6 gene
hph RP	GACATATCCACGCCCTCCTA	For detecting presence of hph gene
KanB	CTGCAGCGAGGAGCCGTAAT	For genotyping all yeast deletion strains
KanC	TGATTTTGATGACGAGCGTAA
AMN1-A	ACCTTCAGATATACGAAAGAAAGGG	For genotyping Δamn1 yeast deletion strains
AMN1-B	TTCAATTCAGAGAATTCATCAACAA
AMN1-C	ACAGAGCATACCAAATTTAAAGCAC
AMN1-D	ATTACAAAAGGCCCCTACAATTATC
ASI1-A	CCCCTTTATGTTGAAATATTGAGAA	For genotyping Δasi1 yeast deletion strains
ASI1-B	GGAATTTCTTCAGATTTAACGGTTT
ASI1-C	GATGCCCTACTGGATTTATTTTCTT
ASI1-D	CGGCAAATCGATGTATAGTTTATTC
ASI3-A	ATATCACTAAACGACGCTCAAAAAC	For genotyping Δasi3 yeast deletion strains
ASI3-B	GCGGTACTAAAACATAGAACAGCAT
ASI3-C	TAATGCTGTCGATTCTGATGATTTA
ASI3-D	ACTAGAAAAGGCTACTTTGGACACA
ASR1-A	ATAAGAGTCGCAGATAGGACATTTG	For genotyping Δasr1 yeast deletion strains
ASR1-B	CAATACAGGCTTAATCGAGAAACAT
ASR1-C	ATGTTTCTCGATTAAGCCTGTATTG
ASR1-D	CACAGAAAGAAAATGGAAAAAGAAA
ATG7-A	AATGACATTAGAAGATGGAGTCGAG	For genotyping Δatg7 yeast deletion strains
ATG7-B	CATGTAAAACTGTTGAAGAGGGTCT
ATG7-C	ACTTTACCTTGAAGAAATTAGCGGT
ATG7-D	ACGCCCGTATCATACATAATAAAGA
BRE1-A	GAGTTCAGAATTGTTTCTCTACCCA	For genotyping Δbre1 yeast deletion strains
BRE1-B	ATTACTATCTGTCGTGTTTGGCTTC
BRE1-C	ATCTTTCTCAAAATAATGAACGCAG
BRE1-D	AGCGCGATTAAGGTCATAATAAAA
CDH1-A	GTTGTGTCGATATTGGTTTCTTACC	For genotyping Δcdh1 yeast deletion strains
CDH1-B	AAAAAGCTCATTCTTCAGCAAAGTA
CDH1-C	GTCTGGGAGTAGAGATCATCGAATA
CDH1-D	TTTTTAATGTGCAAGAAAAAGGTTC
COS111-A	ATCTCCATCCCTACTGTCAAAAATA	For genotyping Δcos111 yeast deletion strains
COS111-B	CAAATCTGGAATTTTCATGTTTACC
COS111-C	ATATGGACAAAATGAAAGTTGGAAA
COS111-D	AACTTTCAACGAGAGGTGATTGATA
CUL3-A	TCTGATGATGACATATTACCTGTGG	For genotyping Δcul3 yeast deletion strains
CUL3-B	TATACCTCCATGCATCTATTTGGTT
CUL3-C	ATGAAATTGTTATGGAGCTTAGTGC
CUL3-D	TTCAAGAGATATCGATTACCCACTC
DAS1-A	TTCACAAATACGAGTTTGCATGTAT	For genotyping Δdas1 yeast deletion strains
DAS1-B	GAAGCATCTGCGTTACTTTTATTGT
DAS1-C	ATCGTTAATAACCCACATCAACACT
DAS1-D	GTGGGTAATTTGAGGAGACAGATAA
DIA2-A	CTGCGTTCGTAGTAAAATCAGAAAT	For genotyping Δdia2 yeast deletion strains
DIA2-B	TGGATCTATATAACTTCTCTTGCCG
DIA2-C	TCCAATTGTTAATTTGGATGAAGAT
DIA2-D	TGGAACAATTTCCTCTTATGATGTT
DMA1-A	CCACAAAGAGAATGAGAAAATTGAT	For genotyping Δdma1 yeast deletion strains
DMA1-B	CTTGGTTTGGAGGATATATGAAATG
DMA1-C	TCTATCTTCTGCGTCTACCACTTCT
DMA1-D	AGTACACTACCTGTTAGGACGATGG
DMA2-A	ATGATTATGTATCGGAATCCAAAAA	For genotyping Δdma2 yeast deletion strains
DMA2-B	CTATTTTGCCTAATTCCGAAGGTAT
DMA2-C	AGAAGATTGGTCATGCTCTCATATC
DMA2-D	AATTTCTCACAAGACTCAAGAATGG
DOA10-A	AGTAGTTTTTCCAACGAAATAGCCT	For genotyping Δdoa10 yeast deletion strains
DOA10-B	GTTTTGAATTGAATGGGATAGTGAC
DOA10-C	TCTTAACCGATGGTATACTAGCCTG
DOA10-D	CTCGCACGCATAGTTTTATATTTTT
ELA1-A	TATTTATTCTTTGTTACCCCAACCA	For genotyping Δela1 yeast deletion strains
ELA1-B	TTTTTGAAGTAAACAGTGTGGTCAA
ELA1-C	TTGACCACACTGTTTACTTCAAAAA
ELA1-D	ATATAGTGCATGAACCTATTGCGA
ELC1-A	CCAATGGCTCTGCTTCTATAAAATA	For genotyping Δelc1 yeast deletion strains
ELC1-B	GCAGATCGTGATATCTCATATTCCT
ELC1-C	AATACCGACAGAAATGTCGTTAGAG
ELC1-D	GTAATTGAAAAGGCACAGACAGATT
ETP1-A	TTTCTAGTGGAGGAAGCTACTTTGA	For genotyping Δetp1 yeast deletion strains
ETP1-B	AGTATTATTGGCATTGCTTAGCTTG
ETP1-C	GCGAACCTAGATCACTTATCAAAAA
ETP1-D	GGTGCTAATAATTTGATGGAATTTG
FAP1-A	GTATTGGTTTCTTTGCTGTCTGTTT	For genotyping Δfap1 yeast deletion strains
FAP1-B	TATGCATCCGTAATCAAACACTCTA
FAP1-C	AGTAGAGGTGGCTAAGAAAAATGGT
FAP1-D	ACGAAGAATTACTTTCAGTGTTTGG
FAR1-A	CACCGAAAATACCTAAAAAGGAAAT	For genotyping Δfar1 yeast deletion strains
FAR1-B	GCTACTTGTGATATTTACTGGCGAT
FAR1-C	ACGCTAGCATTAAGCAGTTTTTAGA
FAR1-D	TGCTACAACCATGTTGGTATAATTG
FYV10-A	ACTTTGTTATCATTGCCTTTCGTAG	For genotyping Δfyv10 yeast deletion strains
FYV10-B	GACAGTAGGACTTGATTTGCGTATT
FYV10-C	ATCAAAGATGGTCGGTATTAAATGA
FYV10-D	AGCGAACAAGATACTACAAAACCTG
GRR1-A	GGAACTTGTTTTAAAATTTGCCTTT	For genotyping Δgrr1 yeast deletion strains
GRR1-B	ATGTCAGCGAAAAGTTTTGATTTAG
GRR1-C	TGGAATAACAATAATGACAATGACG
GRR1-D	GAGAAGGGATTACTATACTGCCACA
HEL1-A	TCCCCTATTAGTTTTCCTAATGTCC	For genotyping Δhel1 yeast deletion strains
HEL1-B	CATTCTTTCAAATATACCCTTGGTG
HEL1-C	CTATCGGAGCTATTGCAAATAAAAA
HEL1-D	ACACCTCAATTTCCACTTTGTTTAG
HEL2-A	AGTGACCTCGTTATACATATCCCTG	For genotyping Δhel2 yeast deletion strains
HEL2-B	AAAGTCACAAACTTGTTCATCCTTC
HEL2-C	TTGAAAAGTCTCAACCTACCTCAAC
HEL2-D	ATTTTGTTGGAGTTGTCTTATGAGC
HRD1-A	ATACTCTCACACAATATTCCCAACG	For genotyping Δhrd1 yeast deletion strains
HRD1-B	TCCAATGGAAAACTTTCAGATAGAG
HRD1-C	TTTGATCACAAATTCAGATGAGAAA
HRD1-D	GTCTAGTGGTATGATTCTCGCTTTG
HRT3-A	GGTAACGATTTTGCCTTAGAGTACA	For genotyping Δhrt3 yeast deletion strains
HRT3-B	CCTTCGAATTTAATATATGGCCTTT
HRT3-C	AATACCTTTGAAAAGGAAATATGGC
HRT3-D	AATAACGTAAATGGTCAAACAGAGC
HSP42-A	TATATAGGTGTGTTGCCGGAGTAAT	For genotyping Δhsp42 yeast deletion strains
HSP42-B	ATAAGTCGTTTAAACTGTTTGCCTG
HSP42-C	CACTTACGTAGTTGTTCTTGCGTTA
HSP42-D	ATCTTAGCATGTACCTCTTTTGGTG
HUL4-A	TTAACCGAGGTCTAGCTTTAACCTT	For genotyping Δhul4 yeast deletion strains
HUL4-B	CAGTAAATACGTTATTACCGGTTGG
HUL4-C	GTGACAAAGTATGTAGGTGGCTTCT
HUL4-D	ATATTCGGGCATATTTACAGAAACA
HUL5-A	AATATTTGGGTCCGTCCTAGTTTAG	For genotyping Δhul5 yeast deletion strains
HUL5-B	AAATACTAATGGAGGCACTGCTATG
HUL5-C	TGATCAAATTATTGAACATGACCAC
HUL5-D	ACCAATTTCATATTCATTGTCGATT
IRC20-A	CGGATGTTTTATTAGCTTGAAGATG	For genotyping Δirc20 yeast deletion strains
IRC20-B	TGCGTTCTAAAGATTTACGATTTTC
IRC20-C	CGTGGTAGACCAAGAAGTCAGTAAT
IRC20-D	AGTATACGCAAATAAACGTTGGAAA
ITT1-A	ATCATGACATGGTGAGTGTAAGACA	For genotyping Δitt1 yeast deletion strains
ITT1-B	CTCCACGCATTCATTAGATAAGTTT
ITT1-C	CCCTTATGAACATTTTAGAGAAGCA
ITT1-D	TCTTCTTCAAATACAATTTCGAACC
LTN1-A	CAGAATATCGTCACAATGCTCTTTA	For genotyping Δltn1 yeast deletion strains
LTN1-B	AGTTTAGCATATATCTGCGACCAAC
LTN1-C	TAACAAATATCCAAGTTAATGGCGT
LTN1-D	GAACAATTGAGAGAATGAAAAAGGA
MAG2-A	TATAGATGAATCCGAGTAGACAGCC	For genotyping Δmag2 yeast deletion strains
MAG2-B	TATGTGCATTATCTCTTCCATCAGA
MAG2-C	TTAGACTTGGACTGGCGTAAAATAC
MAG2-D	GTGGAGTGTATCCTTTATCCCTTTT
MDM30-A	GACAATTCGGTTACGTTATTTTGAC	For genotyping Δmdm30 yeast deletion strains
MDM30-B	TTCAGTTAACCCCCATAATAGACAA
MDM30-C	GTGATTTGAATATCATCATTGGACA
MDM30-D	GGGTTCGTTGAGTATAGTAATCGTG
MFB1-A	ATTTAACCAGTTGGGAGGAGATAAC	For genotyping Δmfb1 yeast deletion strains
MFB1-B	AACATCAAAGACATCAACAAGAACA
MFB1-C	ATCCAGTTCGTTAAGTGCTAATGAC
MFB1-D	TGCCTGTTCTTACTATTCTTATGGG
MMS2-A	CACCACTATTGCTCATTTTGTACTG	For genotyping Δmms2 yeast deletion strains
MMS2-B	TAATATCGTCGCTATCAGCTAAACC
MMS2-C	AAGATAAATCTACCATGCGTCAATC
MMS2-D	TATTTATTATTGGCTTGGACTGGAG
MOT2-A	CTCCTAGGGTTTTCAGTAGTGGTTC	For genotyping Δmot2 yeast deletion strains
MOT2-B	TCTGACGTTCTCGTCATCATATTTA
MOT2-C	ACAACATAAGGTTCCTATTCAGCAG
MOT2-D	ATGGCATTATTCATTAGCCAGATAC
NAM7-A	TTTAGTATCATCAGTTTCCCTTTGC	For genotyping Δnam7 yeast deletion strains
NAM7-B	TGATTAAACGAGCTTTCAATTTTTC
NAM7-C	TATGGAACCATCTGTTAATCCACTT
NAM7-D	TTCATTAGAAGTACAATGGTAGCCC
PEP3-A	ATATGTCCCTGTGCCTCATTTAATA	For genotyping Δpep3 yeast deletion strains
PEP3-B	TTAAATCACCAAAGACAATTCCATT
PEP3-C	TGTAAGGTAATTGTGAATGACGAGA
PEP3-D	GAATATTAACTCATGGGCAAGAAGA
PEP5-A	AGGATGTGTTACGATGCAGACAT	For genotyping Δpep5 yeast deletion strains
PEP5-B	CCTCTAATAAGGATGATTTTCCCAT
PEP5-C	CCGTTTCAAAGTCATAACAGAGTTT
PEP5-D	CATTTTTGTAGTCTCTTATTGGCGT
PEX2-A	TTTGTGTGACAAAACGTAGATGTG	For genotyping Δpex2 yeast deletion strains
PEX2-B	AATTAACCCATTTGTACAGCTTCAG
PEX2-C	TGAAGCTGTACAAATGGGTTAATTT
PEX2-D	GCAAACTACTGCTATCCTAAAGTGC
PEX10-A	AGCCAAAGTTCTAACAATGATAACG	For genotyping Δpex10 yeast deletion strains
PEX10-B	TACTTTTGTGAGCCCTCTTCTCTAA
PEX10-C	CAATTACTAGGTCGTCTGTTGGTCT
PEX10-D	AATTTGAGGGAATTGAACACAACTA
PEX12-A	GCAATGGTAACCTCCAATTCAGTCACT	For genotyping Δpex12 yeast deletion strains
PEX12-B	TTGAAGACCCTCGACTAGATTGTCCTG
PEX12-C	AGATAAAGAGGGAGTTTCTGAGGCCT
PEX12-D	GCCTTTCTCTTCCACGCAAGATGTA
PIB1-A	ACGGTAATGTTGGAAATAATGAAGA	For genotyping Δpib1 yeast deletion strains
PIB1-B	ACCTACAATGGTGTCTTCTTACGAG
PIB1-C	TAGAATGCTTGTGTGTTTTCCATTA
PIB1-D	GTGATGTACCAGAGGATTTGGATAG
PSH1-A	TGAGAACTGTGCATCATTAAGTTTC	For genotyping Δpsh1 yeast deletion strains
PSH1-B	GTCCTTTTCCTTGTCATTCTTGTAA
PSH1-C	ATAGAGGATGATGAAGATGACGAAG
PSH1-D	GGAAACAGTTGCTTTGTCTTATGTT
RAD5-A	AAATCAAAATGAAGTAAAACCCCTC	For genotyping Δrad5 yeast deletion strains
RAD5-B	AATAAACTGATTCTGGCCTTCTTCT
RAD5-C	GATTTTGCCGTTAAAGACTATAGCA
RAD5-D	TGGCTGGAAAACTTTCATCTACTAC
RAD7-A	TCCCTCTTCTAACAAACTGAATGAC	For genotyping Δrad7 yeast deletion strains
RAD7-B	AATTTGGTCCCTTAACTTCATTTTC
RAD7-C	TAAATTGGTTTTGAATGGCTGTATT
RAD7-D	AAAGTTAATGTTTCATGGGATTGAA
RAD16-A	GGTTTGAAAGTAGTACATCCCCTCT	For genotyping Δrad16 yeast deletion strains
RAD16-B	CTAGCAGTTGTCTTCCTTTTCTTTG
RAD16-C	GAACGATTAAATCCATTGTGTTTTC
RAD16-D	TTGATTGGTCTAATGGAATAGGTGT
RAD18-A	GGGCTGGAGTTATCATATCACATAG	For genotyping Δrad18 yeast deletion strains
RAD18-B	CTCGGTATTGAAGTAGTCGTGAAGT
RAD18-C	ACATTCTAATGATGGAGATGGTGTT
RAD18-D	ACTTAACGTGGAGATCACTTCTTTG
RAV1-A	AAAAATGCTTTCATCTGAGCAATAC	For genotyping Δrav1 yeast deletion strains
RAV1-B	ACACGCTTCCATAGTTTAGCATTAC
RAV1-C	GGATCTCTAAATGTTGAAGCAAAAA
RAV1-D	GGATAACGTTCCTAACAGAGATCAA
RCY1-A	ACTCTTTCTGTCATTATCTTCACCG	For genotyping Δrcy1 yeast deletion strains
RCY1-B	CGGCAGCTAAATTATTAGACTGGTA
RCY1-C	AGAAATTGGCGAGAGATTCTTTAAT
RCY1-D	ATAACGGATCAGAAAATCTGCAATA
RMD5-A	TTGTTTCCACGACAATTATTTATGA	For genotyping Δrmd5 yeast deletion strains
RMD5-B	TCATTTTTATTTCCTAATGGCATGT
RMD5-C	TAGACAGATTATCGAAGAACGGAAC
RMD5-D	GAAAGAAAAATGAAGATTCTGGTGA
ROY1-A	ACCTACTTGTGGATTTAGTGACGAG	For genotyping Δroy1 yeast deletion strains
ROY1-B	TAGGATCCTTGATGTCAAGACTTTC
ROY1-C	GTAAAGATTTGCGTTTGTTAAGCAT
ROY1-D	CCAAACAATAAATAACAACCGTTTC
RPN4-A	CTAATAGCCGTTTACAGTGATGGTT	For genotyping Δrpn4 yeast deletion strains
RPN4-B	TATCCGTTAAGGTTCTTTTTAGGCT
RPN4-C	TAGTAACAGTAATGAAAACGGCACA
RPN4-D	CAAGAATGTTGATATTCCAAATGGT
RTC1-A	CATAATCATCTACCTTTGGTGGAAC	For genotyping Δrtc1 yeast deletion strains
RTC1-B	GTCCAGACGACTTTCTTGTATTTGT
RTC1-C	GCAATCGCTCACTTCTTGTTATTAT
RTC1-D	GTCTTTGGAGTAGCTGTGGTATCAT
RTT101-A	AGTGCCCAATTACTTAGCATCATAG	For genotyping Δrtt101 yeast deletion strains
RTT101-B	TCATCACAAAATTCTTGAAAACTCA
RTT101-C	AAACATGTGTGCTGACTTTATTCAA
RTT101-D	AAAGTGTCCTTGTCACACTCATACA
SAF1-A	CAACGAAAATCTCAGAATCAAAAAT	For genotyping Δsaf1 yeast deletion strains
SAF1-B	CCTACTGTTAAACCAAGGAACTTCA
SAF1-C	GTATTCATGGGGTATTGAAAGTCAG
SAF1-D	GGAAAAAGAGAATGAACAAGATGAA
SAN1-A	TCAACAATTATATACTTCGACGCAA	For genotyping Δsan1 yeast deletion strains
SAN1-B	GAATCCCTTTTTCTTTTTGCTTTAG
SAN1-C	TAATGACTCATCGTCCTCTGATACA
SAN1-D	ATATGAGATCTCTGCACTTTTCGAG
SKP2-A	ATCATGTTACCGTGGAACAGTTAAT	For genotyping Δskp2 yeast deletion strains
SKP2-B	GAATCGAGTTTATAAGATCCAGCAA
SKP2-C	TTAATCGGTTACGAAAATAATTCCA
SKP2-D	GGGTTTTATCTACCCAACTTTTGAT
SLX5-A	TCTCTTTATCCTTGGATTGAATCTG	For genotyping Δslx5 yeast deletion strains
SLX5-B	CTTGAATCTGACCTCACAAACCTAT
SLX5-C	GATTTAGCAAAAACACTCGAGGATA
SLX5-D	GTTCTGGAAATGAAGACTGTCTAGC
SLX8-A	AAGAGAACAGTAAGCATGAGAGGAA	For genotyping Δslx8 yeast deletion strains
SLX8-B	CTCCTGAAAGTCGTCATCTGATATT
SLX8-C	AGGAACAAACTGTTGATTTAACTGC
SLX8-D	CTTTTTCTTTTGTCCTTTTTCCTTC
SNT2-A	TTTCCATTGCTAAAACCATATTTGT	For genotyping Δsnt2 yeast deletion strains
SNT2-B	ACTACATTTTCCCCTGTATGATGAA
SNT2-C	TCAGCTTAGAAGGAAACGAACTTTA
SNT2-D	GGTAATAAAAGGAGTGGTGTCATTG
STE5-A	TGTCATAATTTTGAACAATTTCCCT	For genotyping Δste5 yeast deletion strains
STE5-B	GAGGAAATAGGAGAAGGTGAGAATC
STE5-C	ATGAAAATGAAAATGATATGCCAGT
STE5-D	GAATGAAAAGCAATATACGCAAGAT
STP22-A	TTTTCACAGAGCGAGAATAAAAAGT	For genotyping Δstp22 yeast deletion strains
STP22-B	TCATGTCGAAATTTTCCAAGTTTAT
STP22-C	ACATGAACACCATCAGTAGTTCCTT
STP22-D	GTCTATCTGTGCGTTTAGCGAGT
TOM1-A	ATTTAATCATATTTCGCACGTTACC	For genotyping Δtom1 yeast deletion strains
TOM1-B	ATGACGGAAGATGACAGAGATAAAG
TOM1-C	CGACGACTGGAAAAACAATACTACT
TOM1-D	TGTTTTCACGGATATTTTTCTTAGG
TUL1-A	CATAATTCTTCACTCACGTCATGTT	For genotyping Δtul1 yeast deletion strains
TUL1-B	CCAACGGTCATTTTTCTTATTTATG
TUL1-C	TATTCCTTCAAGAAGAGAAAGAGCA
TUL1-D	AAAGAAACAAAAGCAGTGTAATTGG
UBC1-A	ACAAAACACTAATAAGGACGTGGAA	For genotyping Δubc1 yeast deletion strains
UBC1-B	TGTCACTGATGATATATTTGGATGG
UBC1-C	AGTCTGATTTATATGGGATTGACCA
UBC1-D	TCCTTATATAACTAAATTGCGCCTG
UBC2-A	ACCGATGTTGTATTAAAATTAGGCA	For genotyping Δubc2 yeast deletion strains
UBC2-B	AAATTTCACCATTTGCATAGACATT
UBC2-C	TGAAGACGGAACTTTTAGGTTATTG
UBC2-D	TCCAAAGAAATTTATGGTAGAGCAG
UBC4-A	ATTGTTATAGTTTTTCTCGAAGCGA	For genotyping Δubc4 yeast deletion strains
UBC4-B	TTCAGCTGAGTAAGGACTTCTGTTT
UBC4-C	CGCTCATATCTACAAGACTGACAGA
UBC4-D	TAGGTCAAATATGAACCACAACTGA
UBC5-A	ATTAGGCTCATAAACCGATTTTTCT	For genotyping Δubc5 yeast deletion strains
UBC5-B	TGAGTCTGAAGGACCCATAATAGAG
UBC5-C	CTCACCACCCTCAACTAAACTAAAA
UBC5-D	CTAGATGAATCAGAATGTTTTTCCG
UBC6-A	GTCGAAGACCTACCTTAACTTAGCC	For genotyping Δubc6 yeast deletion strains
UBC6-B	TCAATTGATCCTTCTCCTTTAGTTG
UBC6-C	ATGTTTGCTATCCAGTTATTGAAGC
UBC6-D	TTCAATGGTTTATATTGGTATCGCT
UBC7-A	CACGAAGATGCAGCAGCTTATTGT	For genotyping Δubc7 yeast deletion strains
UBC7-B	CATCAGCGTATGGCGTATCTGG
UBC7-C	GAGTGAGCCCAATATCGAAAGTGG
UBC7-D	ATTCCTGAAAAGCCAGGAAGACAT
UBC8-A	AAGCATAGGTAGGATTTCCAGTTCT	For genotyping Δubc8 yeast deletion strains
UBC8-B	TTTGTTGGTACTTTTCCTTTGTAGC
UBC8-C	GCTACAAAGGAAAAGTACCAACAAA
UBC8-D	CGTAATATAGGCAAAAAGGGGTATT
UBC10-A	ATGGTTGGTTTACCGATTTATTTTT	For genotyping Δubc10 yeast deletion strains
UBC10-B	AGACGTATAGCTCCTACGATTCTCA
UBC10-C	ATGTCTGAACATCCTTAAACCAGAG
UBC10-D	TAGTAGCTGCTTTCTTTTTCGTCAT
UBC11-A	TGCTGATAATCAATAGTCCTGCATA	For genotyping Δubc11 yeast deletion strains
UBC11-B	TTTAGGGCCTGTAATATACCCTACC
UBC11-C	GCAGATATGGAGGAATACAGAAAAA
UBC11-D	AAAGTATTTGTAAGAAAGAGGCGGT
UBC12-A	ACCATTACTGTTTTGATCATTTGGT	For genotyping Δubc12 yeast deletion strains
UBC12-B	AATCGGATAAACTTCGTTAAAATCC
UBC12-C	GGATTTTAACGAAGTTTATCCGATT
UBC12-D	GGGTATCTCACCTTCCTGATTATCT
UBC13-A	ACAGGAATTTGTTTTCCTTTAAACC	For genotyping Δubc13 yeast deletion strains
UBC13-B	GTTTCTTCTTTGCATACAATTTCGT
UBC13-C	GTCACCATATGAAGACGGTATTTTC
UBC13-D	CTTACATTAGTGTAGGACGGTCGAT
UBR1-A	TGTTTTCATTGCTAGACCCTTTTAG	For genotyping Δubr1 yeast deletion strains
UBR1-B	TGGGTTAGATAATTTTTGTTTTGGA
UBR1-C	GAAGAATACCTCCAACAGATGAAGA
UBR1-D	CGTGACAGGACATTAAATACAACTG
UBR2-A	TTACTGGTCCTAGATCCTAATTGCC	For genotyping Δubr2 yeast deletion strains
UBR2-B	TGTGGAGCACGTAAAACAGTAATAA
UBR2-C	ATAGCACTGCAAGGTTATTTACAGG
UBR2-D	AAAGTGAAGTCACCCTGCACTATAC
UCC1-A	AACATCTTTGCAATACGTAGGTAGG	For genotyping Δucc1 yeast deletion strains
UCC1-B	TGTGGTTATGCAAAACGTAGAAGTA
UCC1-C	AGATCTTGGTCAAGAAATAGCATTG
UCC1-D	AATGATCATGCTGTTAAATTTCCAT
UFD2-A	ACAAAAGGTGAATTGAAGATCAAAG	For genotyping Δufd2 yeast deletion strains
UFD2-B	GAAAACAGCGTTAAGTAAATCCAAA
UFD2-C	TAGCGTTTGACCAAATTTAATTCTC
UFD2-D	ATATTGATAGAAGCACGATCAAAGC
UFD4-A	AGCTCTGCTTAGCCAAAGTACTACA	For genotyping Δufd4 yeast deletion strains
UFD4-B	AATCATCTTCATGATGGTAATCGTT
UFD4-C	GTGTTTTCCTATGAGAGGATGCTAA
UFD4-D	CGTAACTTCTCCAAAAATTCACACT
UFO1-A	AACTCGGGGTGAGGCTTTATCAT	For genotyping Δufo1 yeast deletion strains
UFO1-B	AAAGATGTTTATCAGGATTTCGGGTGG
UFO1-C	CCATCAGACAATCAAGAGTGGAGG
UFO1-D	AATGGGTTTCACAAAGGTAATGGAAC
ULS1-A	CATCAACCGCTACTTCACTTTTTAT	For genotyping Δuls1 yeast deletion strains
ULS1-B	TATTAGGCTCGAAATCATCTTCAAC
ULS1-C	GTTATCAACGAATTTTATCGTGACC
ULS1-D	ATCCAGGAGACGAGCTTCTTATATT
UPF1-A	GAATCCTAAGCTGTCATCCGTAATA	For genotyping Δupf1 yeast deletion strains
UPF1-B	AAATTCTTACTTGTTAACGCTGGTG
UPF1-C	TATTGTCCTCAAATAACGGAATTGT
UPF1-D	GGTTTCTTTGTTTTGCTTAAGATCA
VPS8-A	CTTCATATACGGCACTCCCCTGAA	For genotyping Δvps8 yeast deletion strains
VPS8-B	CTCAGATAAGGTCGGCACTAGGATTG
VPS8-C	ATGTACAGCGCCACCAAGATATGA
VPS8-D	TAGGTGTCGTGAAGTACTTTCGCTT
YBR062C-A	CGCTCAGTTCGTTATAATACCAGTT	For genotyping Δybr062c yeast deletion strains
YBR062C-B	TTTTTATTGATTCGTGGTAAAGAGG
YBR062C-C	TCGACTTAGAGTGTTTGTCTGTCTG
YBR062C-D	CAAATCTCTTTTATCTTTGCTGCTC
YDR131C-A	TGATAAAATTACTCTTCTGCCAAGC	For genotyping Δydr131c yeast deletion strains
YDR131C-B	ATTCAAATAAGAACCGCTTACACTG
YDR131C-C	AAATAAGTTCCAAGCCCATAATTTC
YDR131C-D	CTTGGTATATTATTTCGACCAATCG
YDR306C-A	GAATCCTAAGCTGTCATCCGTAATA	For genotyping Δydr306c yeast deletion strains
YDR306C-B	AAATTCTTACTTGTTAACGCTGGTG
YDR306C-C	TATTGTCCTCAAATAACGGAATTGT
YDR306C-D	GGTTTCTTTGTTTTGCTTAAGATCA
YLR352W-A	CAATTTGTACAATTCCCCATTAGAG	For genotyping Δylr352w yeast deletion strains
YLR352W-B	AGAATTCCCTTAAGTTTGCTTTTGT
YLR352W-C	GATGAATTTGTCTATGATCCAAAGG
YLR352W-D	AACACACCACAATGAACTTAATCCT
APC11-13 LP	ATGAAAGTTAAAATAAACGAAGTGCA	For amplifying and sequencing the apc11-13 allele
APC11-13 RP	TTATCGTAACAAAAAGTCTTCGTCC
CDC4-1 LP	ATGGGGTCGTTTCCCTTAGC	For amplifying and sequencing the cdc4-1 allele
CDC4-1 RP	TCATGGTATTATAGTTGTCCTCGT
CDC20-1 LP	ATGCCAGAAAGCTCTAGAGATA	For amplifying and sequencing the cdc20-1 allele
CDC20-1 RP	TCACCTGATCAAATATTGGCTGG
CDC34-1 LP	ATGAGTAGTCGCAAAAGCACC	For amplifying and sequencing the cdc34-2 allele
CDC34-1 RP	TTATATTTTCTTTGAAACTCTTTCT
CDC53-1 LP	ATGTCTGAGACTCTGCCTAGATCTG	For amplifying and sequencing the cdc53-1 allele
CDC53-1 RP	TTAAGCAAGGTAAGCATACGATTC
MET30-6 LP	ATGAGGAGAGAGAGGCAAAGG	For amplifying and sequencing the met30-6 allele
MET30-6 RP	CTAATCATTGAGATCGAATTTGT
RSP5-1, -2 LP	ATGCCTTCATCCATATCCGTCA	For amplifying and sequencing the rsp5-1 and rsp5-2 alleles
RSP5-1, -2 RP	TCATTCTTGACCAAACCCTATGG
SKP1-4 LP	ATGGTGACTTCTAATGTTGTCCT	For amplifying and sequencing the skp1-4 allele
SKP1-4 RP	CTAACGGTCTTCAGCCCATTC
UBA1-204 LP	ATGAGCAGCAATAATAGTGGTCT	For amplifying and sequencing the uba1-204 allele
UBA1-204 RP	TCATAGATGAATGGTAATGAAAGGA
HUL5 LP	GGGGACAAGTTTGTACAAAAAAGCAGGCTCCATGTACCCATACGATGTTCCAGATTACGCTTTAAACTTCACCGGTCAAAC	For cloning the full-length HUL5 gene
HUL5 RP	GGGGACCACTTTGTACAAGAAAGCTGGGTCTTATGATAAGTCAAACCTGGCGC
HUL5 (C878A) LP	GGCAATTTTAATAAATTAACAGCGGTAGATGCCGTAGGCAGCC	For site directed mutagenesis of the HUL5 active site
HUL5 (C878A) RP	GGCTGCCTACGGCATCTACCGCTGTTAATTTATTAAAATTGCC
RSP5 LP	GGGGACAAGTTTGTACAAAAAAGCAGGCTCCATGTACCCATACGATGTTCCAGATTACGCTATGCCTTCATCCATATCCGTCA	For cloning the full-length RSP5 gene
RSP5 RP	GGGGACCACTTTGTACAAGAAAGCTGGGTCTCATTCTTGACCAAACCCTATGG
RSP5 (F618A) LP	GTTACAACTTCACCGGCTCTTTCATCGTCGGCACTGAACGT	For site directed mutagenesis of the RSP5 ubiquitin-binding site
RSP5 (F618A) RP	ACGTTCAGTGCCGACGATGAAAGAGCCGGTGAAGTTGTAAC
RSP5 (C777A) LP	TGTGGCAAATCAACTCTGTTAAAAGCTGTGTGAGATTTTGGCAATTGTTG	For site directed mutagenesis of the RSP5 active site
RSP5 (C777A) RP	CAACAATTGCCAAAATCTCACACAGCTTTTAACAGAGTTGATTTGCCACA
SAN1 LP	GGGGACAAGTTTGTACAAAAAAGCAGGCTCCATGTACCCATACGATGTTCCAGATTACGCTAGTGAAAGTGGTCAAGAACA	For cloning the full-length SAN1 gene
SAN1 RP	GGGGACCACTTTGTACAAGAAAGCTGGGTCTTATTGTGATGATCGTTGCTCA
SAN1 (C257S) LP	CCCAAAAATGTGGCCACTAGGTAACTTGATTGGTG	For site directed mutagenesis of the SAN1 active site
SAN1 (C257S) RP	CACCAATCAAGTTACCTAGTGGCCACATTTTTGGG
UBA1 LP	GGGGACAAGTTTGTACAAAAAAGCAGGCTCCATGTACCCATACGATGTTCCAGATTACGCTCAGCAATAATAGTGGTCT	For cloning the full-length UBA1 gene
UBA1 RP	GGGGACCACTTTGTACAAGAAAGCTGGGTCTCATAGATGAATGGTAATGAAAGGA
UBA1 (C600A) LP	TTGGGAAAGAACGTAGGGTAGCCAATGGGATAGACTTTTCTG	For site directed mutagenesis of the UBA1 active site
UBA1 (C600A) RP	CAGAAAAGTCTATCCCATTGGCTACCCTACGTTCTTTCCCAA
UBC1 LP	GGGGACAAGTTTGTACAAAAAAGCAGGCTCCATGTACCCATACGATGTTCCAGATTACGCTTCTAGGGCTAAGAGAATTATGA	For cloning the full-length UBC1 gene
UBC1 RP	GGGGACCACTTTGTACAAGAAAGCTGGGTCTCACTTCAACAATTCCTCGATGA
UBC1 (C88A) LP	CCATGCATTCTTAAGAATATCTAAAGCAATGGCACCTGTCACTGATGATATA	For site directed mutagenesis of the UBC1 active site
UBC1 (C88A) RP	TATATCATCAGTGACAGGTGCCATTGCTTTAGATATTCTTAAGAATGCATGG
UBC4 LP	GGGGACAAGTTTGTACAAAAAAGCAGGCTCCATGTACCCATACGATGTTCCAGATTACGCTTCTTCTTCTAAACGTATTGCT	For cloning the full-length UBC4 gene
UBC4 RP	GGGGACCACTTTGTACAAGAAAGCTGGGTCTTATACAGCGTATTTCTTTGTCCA
UBC4 (C86A) LP	GATCCTTTAGGATGTCCAGAGCGATGTTACCATTGGCATTGA	For site directed mutagenesis of the UBC4 active site
UBC4 (C86A) RP	TCAATGCCAATGGTAACATCGCTCTGGACATCCTAAAGGATC
UBC5 LP	GGGGACAAGTTTGTACAAAAAAGCAGGCTCCATGTACCCATACGATGTTCCAGATTACGCTTCTTCCTCCAAGCGTATTG	For cloning the full-length UBC5 gene
UBC5 RP	GGGGACCACTTTGTACAAGAAAGCTGGGTCTCAAACAGCATATTTTTTAGTCCACT
UBC5 (C86A) LP	CCACTGGTCCTTTAAAATATCAAGGGCGATATTACCACTCGAATTAATATTC	For site directed mutagenesis of the UBC5 active site
UBC5 (C86A) RP	GAATATTAATTCGAGTGGTAATATCGCCCTTGATATTTTAAAGGACCAGTGG
M13 fwd	GTAAAACGACGGCCAG	For sequencing clones in pDONR221
M13 rev	CAGGAAACAGCTATGAC
PRE10-GFP (HIS3MX) LP	AAACGCTACCACTGACCAAGAGGGTGATATTCACCTAGAAGGTCGACGGATCCCCGGGTT	For homologous recombination of GFP in-frame at the C-terminus of PRE10
PRE10-GFP (HIS3MX) RP	CAACTCTTTGGTTCTTCTTAACGTATTATCAGAATGTCACTCGATGAATTCGAGCTCGTT
RPN5-GFP (HIS3MX) LP	AATTACAAAAGAGGAAATCATGCACGGTTTGCAAGCTAAAGGTCGACGGATCCCCGGGTT	For homologous recombination of GFP in-frame at the C-terminus of RPN5
RPN5-GFP (HIS3MX) RP	ACCGGATCTGAGATAATCCGACACTTACTCGAAAATCTCTTCGATGAATTCGAGCTCGTT
PRE1-TEV-ProA LP	TAAAGATGGCATAAGACAAGTAGATGACTTCCAGGCACAGGAAAACCTGTACTTCCAAGCGTTGAAAAAGAAAAACATTTATTCAATTCGTAAA	For homologous recombination of TEV-ProA in-frame at the C-terminus of PRE1
PRE1-TEV-ProA RP	CACCTTTTCCGTGTGATTACACTGAATATCTTTTATAGTTCGCGACGACGTCCAGCTAATAACGC
